# TPCAV: Interpreting deep learning genomics models via concept attribution

**DOI:** 10.64898/2026.01.20.700723

**Authors:** Jianyu Yang, Shaun Mahony

## Abstract

Interpreting genomics deep learning models remains challenging. Existing feature attribution methods are largely restricted to one-hot DNA inputs and therefore cannot assess the influence of more general genomic features such as chromatin states or genomic repeats. Concept attribution methods offer an input-agnostic global interpretation framework, yet they have not been systematically applied to interpret neural network applications in genomics.

We present the first application of concept attribution to interpret genomics deep learning models by adapting the Testing with Concept Activation Vectors (TCAV) method. We improve upon the original TCAV method by incorporating a PCA-based decorrelation transformation to address correlated and redundant embedding features commonly observed in genomics deep learning models, resulting in the Testing with PCA-projected Concept Activation Vectors (TPCAV) approach. We also introduce a strategy for extracting concept-specific input attribution maps. We evaluate our approach by interpreting influential biological concepts across a diverse set of genomics models spanning multiple input representations and prediction tasks.

We demonstrate that TPCAV provides comparable motif feature interpretation to TF-MoDISco on one-hot encoded DNA-based transcription factor binding prediction models. TPCAV also enables robust interpretive analysis of how more general biological concepts such as repetitive elements and chromatin state annotations contribute towards predictions. TPCAV uniquely generalizes to interpret features learned by tokenized foundation models as well as models incorporating chromatin signals as inputs. We further show that TPCAV can identify representative regions associated with specific concepts, motivating downstream investigation of distinct regulatory mechanisms. TPCAV provides a flexible and robust complement to existing model interpretation techniques.
