## Supplementary Table S1 for "TPCAV: Interpreting deep learning genomics models via concept attribution"

### Sheet: seqonly
cell_line	factor	model_type	auPRC_on_test_dataset	auPRC_on_random_regions_on_test_genome
HepG2	CTCF	seqonly	0.970092	0.390398
HepG2	FOXA1	seqonly	0.847262	0.0682459
HepG2	FOXA2	seqonly	0.881815	0.0980348
HepG2	GABPA	seqonly	0.893013	0.0685804
HepG2	HNF4A	seqonly	0.86915	0.03397
HepG2	JUND	seqonly	0.956726	0.153057
HepG2	MAX	seqonly	0.829265	0.088564
HepG2	REST	seqonly	0.830907	0.0273577
H1-hESC	CTCF	seqonly	0.960391	0.368247
H1-hESC	EGR1	seqonly	0.779556	0.0213863
H1-hESC	GABPA	seqonly	0.852308	0.0391173
H1-hESC	MAX	seqonly	0.878117	0.151117
H1-hESC	NANOG	seqonly	0.813743	0.0113293
H1-hESC	REST	seqonly	0.906448	0.0527199
H1-hESC	TAF1	seqonly	0.879157	0.118568
